# Using recurrent neural networks to detect supernumerary chromosomes in fungal strains causing blast diseases

**DOI:** 10.1101/2023.09.17.558148

**Authors:** Nikesh Gyawali, Yangfan Hao, Guifang Lin, Jun Huang, Ravi Bika, Lidia Calderon Daza, Hunkun Zheng, Giovana Cruppe, Doina Caragea, David Cook, Barbara Valent, Sanzhen liu

## Abstract

The genomes of the fungus *Magnaporthe oryzae* that causes blast diseases on diverse grass species, including major crop plants, have indispensable core-chromosomes and may contain one or more additional supernumerary chromosomes, also known as mini-chromosomes. The mini-chromosome is speculated to play a role in fungal biology, provide effector gene mobility, and may transfer between strains. To understand and study the biological function of mini-chromosomes, it is crucial to be able to identify whether a given strain of *M. oryzae* possesses a mini-chromosome. In this study, we applied recurrent neural network models, more specifically, Bidirectional Long Short-Term Models (Bi-LSTM), for classifying DNA sequences as core-or mini-chromosomes. The models were trained with sequences from multiple available core- and mini-chromosome assemblies. The trained model was then used to predict the presence of the mini-chromosome in a global collection of *M. oryzae* isolates using short-read DNA sequences. The model predicted that the mini-chromosome was prevalent in *M. oryzae* isolates, including those isolated from rice, wheat, Lolium and many other grass species. Interestingly, 23 recent wheat strains collected since 2005 all carried the mini-chromosome, but none of nine early strains collected before 1991 had the mini-chromosome, indicating the preferential selection for strains carrying the mini-chromosome in recent years. Based on the limited sample size, we found the presence of the mini-chromosome in isolates of pathotype *Eleusine* was not as high as isolates of other pathotypes. The deep learning model was also used to identify assembled sequence contigs that were derived from the mini-chromosome and partial regions on core-chromosomes potentially translocated from a mini-chromosome. In summary, our study has developed a reliable method for categorizing DNA sequences and showcases an application of recurrent neural networks in the field of predictive genomics.
