## Supplementary Tables for "Using recurrent neural networks to detect supernumerary chromosomes in fungal strains causing blast diseases"

### Sheet: S1
Table S1. Prediction evaluation on the validation dataset without removing core and mini common sequences*
Subsequence (bp)	K-mer	# k-mers	Accuracy	Precision	Recall	Accuracy_std	Precision_std	Recall_std
100	5	20	89.3563	82.8003	88.9281	0.000222794	0.00332287	0.00470123
102	6	17	92.0421	86.2239	92.8187	0.000472193	0.00170844	0.00323391
108	6	18	92.4004	86.5153	93.7644	0.00057292	0.00201276	0.00156819
98	7	14	93.915	88.2151	95.8741	0.000895739	0.00151063	0.00323565
105	7	15	94.2502	88.7064	96.4513	0.00303257	0.0063166	0.00182515
96	8	12	94.765	89.2626	97.0534	0.000811896	0.00223134	0.000594618
104	8	13	95.2548	90.3431	97.3071	0.00107584	0.00362297	0.00165427
112	8	14	95.6477	91.2304	97.513	0.00140217	0.00170742	0.00204618
99	9	11	96.6409	93.2341	97.7464	0.00123296	0.00297397	0.00115399
108	9	12	97.2146	94.8345	97.6837	0.000304	0.00168605	0.00195141
100	10	10	95.6716	91.3162	97.2309	0.000386912	0.000557427	0.00155259
99	11	9	96.3474	91.846	98.6147	0.000639472	0.00217867	0.000873864
* Scores are summarized from three runs.

### Sheet: S2
Table S2. Prediction evaluation on the test dataset without removing core and mini common sequences*
Subsequence (bp)	K-mer	# k-mers	Accuracy	Precision	Recall	Accuracy_std	Precision_std	Recall_std
100	5	20	89.3633	82.77	88.96	0.000368179	0.00339411	0.00458476
102	6	17	92.03	86.18	92.85	0.000244949	0.00183848	0.00329545
108	6	18	92.4033	86.5167	93.7767	0.000309121	0.00171529	0.00190146
98	7	14	93.9133	88.1933	95.86	0.000895669	0.00172111	0.00329545
105	7	15	94.2267	88.6367	96.4567	0.00309444	0.00620555	0.00175942
96	8	12	94.7667	89.2567	97.0533	0.000899383	0.00242258	0.000518545
104	8	13	95.26	90.3667	97.3067	0.00113431	0.00368088	0.00161314
112	8	14	95.6733	91.2733	97.5267	0.00134247	0.00170163	0.00193276
99	9	11	96.6467	93.2433	97.7367	0.00118977	0.00298254	0.00118977
108	9	12	97.22	94.8567	97.6633	0.000282843	0.00148174	0.00191369
100	10	10	95.6667	91.28	97.2467	0.000418994	0.000565685	0.00167796
99	11	9	96.3467	91.8367	98.6	0.000612826	0.00225142	0.000989949
* Scores are summarized from three runs.

### Sheet: S3
Table S3. Prediction evaluation on the validation dataset after removing core and mini common sequences*
Subsequence (bp)	K-mer	# k-mers	Subsequence (bp)	Accuracy	Precision	Recall	Accuracy_std	Precision_std	Recall_std
100	5	20	100	93.4904	85.9218	89.4532	0.00129746	0.00205898	0.00783094
102	6	17	102	95.0857	88.6046	93.0306	0.000765303	0.00431021	0.00250281
108	6	18	108	95.4855	89.2608	94.0471	0.000367565	0.000722672	0.00173405
98	7	14	98	96.3991	90.3055	96.3469	0.00212253	0.00524046	0.00384547
105	7	15	105	96.9539	91.6773	97.1377	0.000778057	0.000458738	0.00315748
96	8	12	96	96.9952	91.9879	96.7281	0.0014132	0.000289732	0.00570388
104	8	13	104	97.3063	92.6422	97.3872	0.00196307	0.0044134	0.00288146
112	8	14	112	97.5914	93.3212	97.8675	0.000839237	0.00377232	0.00137887
99	9	11	99	98.8718	96.9619	98.7069	0.000225169	0.000126613	0.000845638
108	9	12	108	98.6694	96.4007	98.5872	0.00244372	0.00426814	0.00507939
100	10	10	100	97.7132	93.6889	97.7064	0.00128931	0.00164912	0.00429566
99	11	9	99	97.6673	93.7145	97.4931	0.000336415	0.00158246	0.000487964
* Scores are summarized from three runs.

### Sheet: S4
Table S4. Prediction evaluation on the test dataset after removing core and mini common sequences*
Subsequence (bp)	K-mer	# k-mers	Subsequence (bp)	Accuracy	Precision	Recall	Accuracy_std	Precision_std	Recall_std
100	5	20	100	93.4633	85.8433	89.4233	0.00132749	0.00226618	0.0084626
102	6	17	102	95.0967	88.6167	93.0267	0.000758654	0.00429289	0.00252499
108	6	18	108	95.4867	89.27	94.0267	0.000418994	0.000804156	0.00168193
98	7	14	98	96.3767	90.28	96.3167	0.00210608	0.00541356	0.00384737
105	7	15	105	96.96	91.6967	97.1433	0.000816497	0.000492161	0.0030576
96	8	12	96	96.9867	91.94	96.74	0.00138884	0.000432049	0.00553955
104	8	13	104	97.3067	92.6167	97.3933	0.00196186	0.00435303	0.00290096
112	8	14	112	97.5867	93.29	97.88	0.000821922	0.0034938	0.00134907
99	9	11	99	98.8667	96.9667	98.6867	0.00020548	0.000124722	0.00077603
108	9	12	108	98.66	96.37	98.5833	0.00240555	0.00417692	0.00492702
100	10	10	100	97.7	93.6533	97.7067	0.00125698	0.00157973	0.00420264
99	11	9	99	97.6667	93.6933	97.4867	0.000339935	0.00158395	0.000694422
* Scores are summarized from three runs.

### Sheet: S5
Table S5. Prediction of the presence of the mini-chromosome
* the first letter represents the isolation host, which is followed by an underscore sign and then a strain name
** index of similarity to the B71 mini-chromosome
strain_ID*	strain	isolation_host_genus	miniC proportion	m_NOTabsent**	is_mini
O_10100	10100	Oryza	0.034595	0.245856	mini
O_10880	10880	Oryza	0.0430585	0.666522	mini
O_13FM-16-1	13FM-16-1	Oryza	0.021824	0.293777	mini
O_13FM-24-1	13FM-24-1	Oryza	0.034053	0.293221	mini
O_13FM-3-2	13FM-3-2	Oryza	0.0372555	0.369681	mini
O_13FM-5-1	13FM-5-1	Oryza	0.0357265	0.292507	mini
O_13FM-9-1	13FM-9-1	Oryza	0.0450125	0.539481	mini
O_364	364	Oryza	0.0493515	0.718608	mini
O_678	678	Oryza	0.0582025	0.700655	mini
O_70-15	70-15	Oryza	0.0100315	0.13206	no mini
O_87.120.2	87.120.2	Oryza	0.0113625	0.0859705	no mini
O_A-PH-38	A-PH-38	Oryza	0.0266665	0.307918	mini
O_A-PH-71	A-PH-71	Oryza	0.036138	0.319333	mini
O_A-PHL-64	A-PHL-64	Oryza	0.0977285	0.874545	mini
O_AG0004	AG0004	Oryza	0.0371665	0.711711	mini
O_AG002	AG002	Oryza	0.021061	0.417418	mini
O_AG032	AG032	Oryza	0.024397	0.48541	mini
O_ARG-60	ARG-60	Oryza	0.081978	0.842514	mini
O_ARG-61	ARG-61	Oryza	0.0655385	0.873088	mini
O_AV1-1-1	AV1-1-1	Oryza	0.036251	0.334128	mini
O_B157	B157	Oryza	0.0181495	0.197429	mini
O_BF17	BF17	Oryza	0.027095	0.336724	mini
O_BF32	BF32	Oryza	0.035187	0.337715	mini
O_BF48	BF48	Oryza	0.0287685	0.337402	mini
O_BF5	BF5	Oryza	0.0374255	0.335157	mini
O_BJ08-8	BJ08-8	Oryza	0.036831	0.380406	mini
O_BN0123	BN0123	Oryza	0.033614	0.352341	mini
O_BN0202	BN0202	Oryza	0.02842	0.321686	mini
O_BN0252	BN0252	Oryza	0.0469475	0.340317	mini
O_BN0293	BN0293	Oryza	0.0404425	0.345365	mini
O_CD0065	CD0065	Oryza	0.040002	0.338699	mini
O_CD0142	CD0142	Oryza	0.0475775	0.671773	mini
O_CH0043	CH0043	Oryza	0.0098055	0.0949371	no mini
O_CH0072	CH0072	Oryza	0.0100675	0.104334	no mini
O_CH0452	CH0452	Oryza	0.0300025	0.292325	mini
O_CH0461	CH0461	Oryza	0.0097995	0.0771888	no mini
O_CH1103	CH1103	Oryza	0.01051	0.0659914	no mini
O_CH1164	CH1164	Oryza	0.0103815	0.0905333	no mini
O_CM0028	CM0028	Oryza	0.035085	0.33	mini
O_DB11-621	DB11-621	Oryza	0.030744	0.392752	mini
O_E-BRD-1-	E-BRD-1-	Oryza	0.0294515	0.375201	mini
O_E-BRD-52	E-BRD-52	Oryza	0.0340105	0.346164	mini
O_E-BRD-54	E-BRD-54	Oryza	0.040101	0.378964	mini
O_E-BRD-55	E-BRD-55	Oryza	0.0346155	0.338626	mini
O_E-KYA-65	E-KYA-65	Oryza	0.0383525	0.32663	mini
O_E-RWD-4-	E-RWD-4-	Oryza	0.038878	0.53361	mini
O_E-RWD-41	E-RWD-41	Oryza	0.022449	0.363565	mini
O_E-RWD-43	E-RWD-43	Oryza	0.0282955	0.313255	mini
O_E-TZA-22-	E-TZA-22-	Oryza	0.0368635	0.456682	mini
O_E-TZA-69	E-TZA-69	Oryza	0.023757	0.331752	mini
O_E-TZA-70	E-TZA-70	Oryza	0.025841	0.757171	mini
O_E-TZN-22	E-TZN-22	Oryza	0.0232685	0.379552	mini
O_E-TZN-24	E-TZN-24	Oryza	0.0224385	0.332411	mini
O_E-TZN-27	E-TZN-27	Oryza	0.0247455	0.311627	mini
O_E-UGD-32	E-UGD-32	Oryza	0.0194125	0.227987	mini
O_E-UGD-36	E-UGD-36	Oryza	0.039204	0.325111	mini
O_E-UGD-47	E-UGD-47	Oryza	0.0424375	0.739259	mini
O_E-UGD-49	E-UGD-49	Oryza	0.0411505	0.336496	mini
O_EG308	EG308	Oryza	0.029402	0.351461	mini
O_FJ0204804	FJ0204804	Oryza	0.0240075	0.306769	mini
O_FJ11SH-527-1	FJ11SH-527-1	Oryza	0.024136	0.281324	mini
O_FJ12JN-084-3	FJ12JN-084-3	Oryza	0.0514885	0.295667	mini
O_FJ2000-62A	FJ2000-62A	Oryza	0.028553	0.290547	mini
O_FJ2000-69A	FJ2000-69A	Oryza	0.0297775	0.344225	mini
O_FJ2001-112B	FJ2001-112B	Oryza	0.02845	0.302074	mini
O_FJ2003-001A1	FJ2003-001A1	Oryza	0.0221255	0.260593	mini
O_FJ2005113B	FJ2005113B	Oryza	0.0274335	0.277754	mini
O_FJ2006-60A3	FJ2006-60A3	Oryza	0.020922	0.256373	mini
O_FJ43ZB15-68	FJ43ZB15-68	Oryza	0.0252625	0.257015	mini
O_FJ72ZC7-77	FJ72ZC7-77	Oryza	0.025588	0.306114	mini
O_FJ78-JJ	FJ78-JJ	Oryza	0.0323505	0.270648	mini
O_FJ81-JY	FJ81-JY	Oryza	0.03136	0.289165	mini
O_FJ81-MH	FJ81-MH	Oryza	0.0452535	0.334012	mini
O_FJ81-SW	FJ81-SW	Oryza	0.075273	0.281662	mini
O_FJ81-ZP	FJ81-ZP	Oryza	0.01264	0.171882	no mini
O_FJ81221ZB11-14	FJ81221ZB11-14	Oryza	0.0377815	0.317743	mini
O_FJ86-CT	FJ86-CT	Oryza	0.0307625	0.233852	mini
O_FJ86061ZE3-39	FJ86061ZE3-39	Oryza	0.036857	0.397625	mini
O_FJ95054B	FJ95054B	Oryza	0.0319095	0.311799	mini
O_FJ95085AZB13-116	FJ95085AZB13-116	Oryza	0.0326485	0.299558	mini
O_FJ98099	FJ98099	Oryza	0.031272	0.278993	mini
O_FJ99138	FJ99138	Oryza	0.027529	0.282862	mini
O_FJSH0703	FJSH0703	Oryza	0.025851	0.319142	mini
O_FR13	FR13	Oryza	0.0302395	0.533665	mini
O_GD-05-029b	GD-05-029b	Oryza	0.037613	0.346666	mini
O_GD06-53	GD06-53	Oryza	0.0245075	0.285901	mini
O_GD08-2025	GD08-2025	Oryza	0.024488	0.28211	mini
O_Glhn3	Glhn3	Oryza	0.0288045	0.256723	mini
O_Glhn4	Glhn4	Oryza	0.028129	0.263702	mini
O_GN0001	GN0001	Oryza	0.0234175	0.339841	mini
O_Guy11	Guy11	Oryza	0.0110605	0.1108	no mini
O_GY0040	GY0040	Oryza	0.049443	0.762975	mini
O_H08-1a	H08-1a	Oryza	0.030069	0.275411	mini
O_H08-1c	H08-1c	Oryza	0.0303455	0.274627	mini
O_HB-14	HB-14	Oryza	0.0302555	0.316947	mini
O_HB-LTH18	HB-LTH18	Oryza	0.0247815	0.295517	mini
O_HN-0812-3	HN-0812-3	Oryza	0.0231765	0.318424	mini
O_HN-158	HN-158	Oryza	0.028772	0.318524	mini
O_HN10-1604	HN10-1604	Oryza	0.0275165	0.307597	mini
O_IN0017	IN0017	Oryza	0.0352165	0.367495	mini
O_IN0054	IN0054	Oryza	0.020773	0.307388	mini
O_IN0059	IN0059	Oryza	0.0314305	0.351024	mini
O_IN0114	IN0114	Oryza	0.031053	0.3049	mini
O_IN0115	IN0115	Oryza	0.021768	0.308904	mini
O_IN0116	IN0116	Oryza	0.025989	0.248653	mini
O_IR00102	IR00102	Oryza	0.0129085	0.137943	no mini
O_IR0013	IR0013	Oryza	0.0129445	0.119636	no mini
O_IR0015	IR0015	Oryza	0.0129155	0.136838	no mini
O_IR0083	IR0083	Oryza	0.012991	0.150343	no mini
O_IR0084	IR0084	Oryza	0.0132665	0.134683	no mini
O_IR0088	IR0088	Oryza	0.015042	0.148827	NA
O_IR0095	IR0095	Oryza	0.0133905	0.211228	NA
O_IT0010	IT0010	Oryza	0.033195	0.332289	mini
O_JP0091	JP0091	Oryza	0.013111	0.27843	NA
O_JS-10-6-1-2	JS-10-6-1-2	Oryza	0.0278195	0.361589	mini
O_JS08-611	JS08-611	Oryza	0.0284055	0.39427	mini
O_JS09-138	JS09-138	Oryza	0.0274695	0.361589	mini
O_JUM1	JUM1	Oryza	0.036404	0.627031	mini
O_JX-09Z116-1	JX-09Z116-1	Oryza	0.0322325	0.298527	mini
O_JX10-102	JX10-102	Oryza	0.036353	0.301626	mini
O_JX11-141	JX11-141	Oryza	0.044057	0.337199	mini
O_KA1-3-1	KA1-3-1	Oryza	0.043297	0.334492	mini
O_KA2-1-1	KA2-1-1	Oryza	0.0522765	0.671773	mini
O_KE002	KE002	Oryza	0.028576	0.27561	mini
O_KE016	KE016	Oryza	0.030215	0.261284	mini
O_KE017	KE017	Oryza	0.027762	0.300231	mini
O_KE019	KE019	Oryza	0.0282475	0.298134	mini
O_KE021	KE021	Oryza	0.02831	0.261284	mini
O_KE029	KE029	Oryza	0.028739	0.258125	mini
O_KE041	KE041	Oryza	0.0262575	0.271008	mini
O_KE255	KE255	Oryza	0.047879	0.316865	mini
O_KE332	KE332	Oryza	0.0429555	0.32663	mini
O_KE415	KE415	Oryza	0.030465	0.339567	mini
O_KE443	KE443	Oryza	0.0265425	0.359875	mini
O_KE473	KE473	Oryza	0.024754	0.296353	mini
O_KE491	KE491	Oryza	0.036231	0.569641	mini
O_MG01	MG01	Oryza	0.0350685	0.35712	mini
O_MG02	MG02	Oryza	0.0377255	0.334562	mini
O_MG10	MG10	Oryza	0.025005	0.253816	mini
O_ML0060	ML0060	Oryza	0.037507	0.340897	mini
O_ML0062	ML0062	Oryza	0.0349485	0.313238	mini
O_NG0012	NG0012	Oryza	0.043432	0.341083	mini
O_NG0054	NG0054	Oryza	0.0421015	0.335378	mini
O_NG0110	NG0110	Oryza	0.036825	0.346571	mini
O_NG0135	NG0135	Oryza	0.0398055	0.336294	mini
O_NG0153	NG0153	Oryza	0.0403125	0.336911	mini
O_NGO104	NGO104	Oryza	0.0339065	0.36068	mini
O_Nich-2-3-2	Nich-2-3-2	Oryza	0.052678	0.692925	mini
O_Nich-2-7-4	Nich-2-7-4	Oryza	0.054606	0.692926	mini
O_Sar-2-20-1	Sar-2-20-1	Oryza	0.0518945	0.706217	mini
O_SC-10-120-65-2	SC-10-120-65-2	Oryza	0.02981	0.295169	mini
O_SC-10-25-44-1	SC-10-25-44-1	Oryza	0.0309105	0.332479	mini
O_TG0004	TG0004	Oryza	0.028044	0.336312	mini
O_TG0032	TG0032	Oryza	0.030234	0.336312	mini
O_TG004	TG004	Oryza	0.028347	0.333725	mini
O_TN0001	TN0001	Oryza	0.0220845	0.66882	mini
O_TN0002	TN0002	Oryza	0.034995	0.562852	mini
O_TN0050	TN0050	Oryza	0.0289175	0.288291	mini
O_TN0057	TN0057	Oryza	0.022525	0.285683	mini
O_TN0090	TN0090	Oryza	0.0281845	0.564454	mini
O_TR0025	TR0025	Oryza	0.0297355	0.301858	mini
O_TW-1-1-1-B-1	TW-1-1-1-B-1	Oryza	0.0328995	0.473441	mini
O_TW-12CY-TB1-2	TW-12CY-TB1-2	Oryza	0.035906	0.459486	mini
O_TW-12HL-DF1-2	TW-12HL-DF1-2	Oryza	0.033109	0.386565	mini
O_TW-12HL-YL2-1	TW-12HL-YL2-1	Oryza	0.033386	0.435099	mini
O_TW-12TD-RH1-1	TW-12TD-RH1-1	Oryza	0.031331	0.317249	mini
O_TW-12TN-HB2-2	TW-12TN-HB2-2	Oryza	0.0317715	0.459486	mini
O_TW-12YL-DL3-2	TW-12YL-DL3-2	Oryza	0.0309285	0.357998	mini
O_TW-12YL-DP1-1	TW-12YL-DP1-1	Oryza	0.0302555	0.463905	mini
O_TW-12YL-TT4-1	TW-12YL-TT4-1	Oryza	0.029348	0.357997	mini
O_TW-2-7-2-A-1	TW-2-7-2-A-1	Oryza	0.033336	0.465683	mini
O_TW-6-2-2-B-1	TW-6-2-2-B-1	Oryza	0.0359705	0.37073	mini
O_TW-6-43-1	TW-6-43-1	Oryza	0.035935	0.357996	mini
O_TW-CYBP1-3	TW-CYBP1-3	Oryza	0.0349315	0.470086	mini
O_TW-PT1-1	TW-PT1-1	Oryza	0.0329145	0.357997	mini
O_TW-PT3-1	TW-PT3-1	Oryza	0.0322945	0.454191	mini
O_TW-PT6-1	TW-PT6-1	Oryza	0.0324905	0.458735	mini
O_TW-TN4-2	TW-TN4-2	Oryza	0.0330725	0.447994	mini
O_TZ090	TZ090	Oryza	0.0268465	0.259873	mini
O_UG08	UG08	Oryza	0.029702	0.303081	mini
O_US0041	US0041	Oryza	0.050187	0.742307	mini
O_US0064	US0064	Oryza	0.0393885	0.213644	mini
O_V0104	V0104	Oryza	0.027447	0.743274	mini
O_V0108	V0108	Oryza	0.0312865	0.606582	mini
O_V0113	V0113	Oryza	0.028232	0.619945	mini
O_YN07205e	YN07205e	Oryza	0.035932	0.324495	mini
O_YN072310	YN072310	Oryza	0.031449	0.375073	mini
O_YN072311	YN072311	Oryza	0.033634	0.390825	mini
O_YN072313	YN072313	Oryza	0.02739	0.306267	mini
O_YN08181e	YN08181e	Oryza	0.0204715	0.273098	mini
O_YN08182c	YN08182c	Oryza	0.0240905	0.275557	mini
O_YN126311	YN126311	Oryza	0.031344	0.375073	mini
O_YN126441	YN126441	Oryza	0.0336865	0.375073	mini
O_YN8773-19	YN8773-19	Oryza	0.021674	0.114066	NA
O_YN8773R-27	YN8773R-27	Oryza	0.010489	0.14609	no mini
O_ZJ00-10	ZJ00-10	Oryza	0.026006	0.321078	mini
O_ZJ08-41	ZJ08-41	Oryza	0.035586	0.332475	mini
O_ZJ2011-7-1	ZJ2011-7-1	Oryza	0.030393	0.329741	mini
T_032i	032i	Triticum	0.033982	0.433937	mini
T_053i	053i	Triticum	0.028705	0.455203	mini
T_117	117	Triticum	0.028157	0.44237	mini
T_12.1.014	12.1.014	Triticum	0.0353405	0.6751	mini
T_12.1.037	12.1.037	Triticum	0.0344465	0.461858	mini
T_12.1.078	12.1.078	Triticum	0.046028	0.904656	mini
T_12.1.181	12.1.181	Triticum	0.0584565	0.998	mini
T_12.1.205	12.1.205	Triticum	0.0401215	0.427337	mini
T_12.1.217	12.1.217	Triticum	0.0529975	0.938975	mini
T_12.1.225	12.1.225	Triticum	0.052319	0.433937	mini
T_12.1.234	12.1.234	Triticum	0.0396155	0.732144	mini
T_12.1.241	12.1.241	Triticum	0.039095	0.793345	mini
T_12.1.291	12.1.291	Triticum	0.0315595	0.427336	mini
T_127	127	Triticum	0.033602	0.429251	mini
T_169	169	Triticum	0.030551	0.488538	mini
T_204	204	Triticum	0.025136	0.427337	mini
T_205	205	Triticum	0.0240965	0.427338	mini
T_37	37	Triticum	0.024404	0.400603	mini
T_B2	B2	Triticum	0.023	0.4356	mini
T_B71	B71	Triticum	0.032121	1	mini
T_P3	P3	Triticum	0.0608305	0.738858	mini
T_Py22.1	Py22.1	Triticum	0.025	0.43	mini
T_Py5020	Py5020	Triticum	0.035	0.764	mini
T_T25	T25	Triticum	0.011737	0.00316789	no mini
T_T3-2	T3-2	Triticum	0.0113425	0.0128479	no mini
U_12.0.007i	12.0.007i	Urochloa	0.030772	0.488537	mini
U_12.0.009i	12.0.009i	Urochloa	0.027917	0.488537	mini
U_12.0.012i	12.0.012i	Urochloa	0.0375175	0.488537	mini
U_12.0.368	12.0.368	Urochloa	0.041693	0.728286	mini
E_12.0.534i	12.0.534i	Eleusine	0.0263455	0.451964	mini
E_EI9411	EI9411	Eleusine	0.0168505	0.257347	mini
E_EI9604	EI9604	Eleusine	0.014515	0.121665	no mini
E_MG03	MG03	Eleusine	0.0148735	0.123697	no mini
E_MG04	MG04	Eleusine	0.01422	0.133959	no mini
E_MG12	MG12	Eleusine	0.012712	0.126231	no mini
E_MZ5-1-6	MZ5-1-6	Eleusine	0.013648	0.171899	no mini
S_MG05	MG05	Setaria	0.011574	0.038288	no mini
S_MG08	MG08	Setaria	0.0102415	0.0537783	no mini
S_SV9610	SV9610	Setaria	0.0223825	0.289411	mini
S_SV9623	SV9623	Setaria	0.0331285	0.31507	mini
L_LpKY97	LpKY-97-1	Lolium	0.0607125	0.781811	mini
L_PY1	PY1	Lolium	0.044647	1	mini
L_PYB2	PYB2	Lolium	0.049302	1	mini
L_PYB3	PYB3	Lolium	0.0645435	1	mini
L_TP2	TP2	Lolium	0.064179	0.788758	mini
A_12.0.073	12.0.073	Avena	0.0544685	0.883762	mini
A_12.0.321	12.0.321	Avena	0.043327	0.695567	mini
A_12.0.345	12.0.345	Avena	0.043131	0.714366	mini
A_12.0.347	12.0.347	Avena	0.0468165	0.719393	mini
D_12.0.555i	12.0.555i	Digitaria	0.0491815	0.870798	mini
D_363	363	Digitaria	0.014208	0.0882711	no mini
C_12.0.535i	12.0.535i	Cenchrus	0.027274	0.446328	mini
C_12.0.642i	12.0.642i	Cenchrus	0.0266005	0.400603	mini
C_MG07	MG07	Cenchrus	0.0281315	0.348665	mini

### Sheet: S6
Table S6. MiniC proportions of contigs/chromosomes in six isolates
* only contigs larger than 100 kb are included
** supported by minicPred if the miniC proportion is >0.15
strain	contig_name*	contig_id	contig_length (bp)	miniC_proportion	mini_supported_by_minicPred**	mini_supported_by_experiment
B71	chr1	chr1	6668242	0.01737
B71	chr2	chr2	7915472	0.001013
B71	chr3	chr3	8237918	0.009594
B71	chr4	chr4	5413369	0.000915
B71	chr5	chr5	4460276	0.001465
B71	chr6	chr6	6133529	0.001776
B71	chr7	chr7	4079358	0.002889
B71	mini	mini	1903245	0.547595	supported	supported (Peng et al, 2019)
BR32	UEMB03000001.1	1	11480887	0.005847
BR32	UEMB03000002.1	2	6134135	0.007716
BR32	UEMB03000003.1	3	5096353	0.006353
BR32	UEMB03000004.1	4	4858868	0.012982
BR32	UEMB03000005.1	5	3936184	0.009911
BR32	UEMB03000006.1	6	3577757	0.005341
BR32	UEMB03000007.1	7	2144174	0.030989
BR32	UEMB03000008.1	8	2030479	0.01107
BR32	UEMB03000009.1	9	1002594	0.008692
BR32	UEMB03000010.1	10	882768	0.019966
BR32	UEMB03000011.1	11	516945	0.004599
CD156	UELZ03000001.1	1	8365714	0.008072
CD156	UELZ03000002.1	2	6479562	0.03312
CD156	UELZ03000003.1	3	6118384	0.006494
CD156	UELZ03000004.1	4	5531649	0.005727
CD156	UELZ03000005.1	5	4650540	0.010326
CD156	UELZ03000006.1	6	3948849	0.007699
CD156	UELZ03000007.1	7	3275188	0.009069
CD156	UELZ03000008.1	8	2060974	0.013551
CD156	UELZ03000009.1	9	1237960	0.00592
CD156	UELZ03000010.1	10	754618	0.012336
CD156	UELZ03000011.1	11	370050	0.259239	supported	supported (Langner et al, 2021)
CD156	UELZ03000012.1	12	296529	0.412826	supported	supported (Langner et al, 2021)
CD156	UELZ03000013.1	13	222837	0.028927
CD156	UELZ03000014.1	14	193711	0.335725	supported	supported (Langner et al, 2021)
FR13	UEMA03000001.1	1	7382384	0.023155
FR13	UEMA03000002.1	2	6680418	0.021851
FR13	UEMA03000003.1	3	6077162	0.014744
FR13	UEMA03000004.1	4	5398440	0.009714
FR13	UEMA03000005.1	5	4622961	0.026506
FR13	UEMA03000006.1	6	4094040	0.014055
FR13	UEMA03000007.1	7	2617860	0.122093
FR13	UEMA03000008.1	8	2137937	0.012831
FR13	UEMA03000009.1	9	1647583	0.193073	supported	supported (Langner et al, 2021)
FR13	UEMA03000010.1	10	1626924	0.009555
FR13	UEMA03000011.1	11	1222279	0.016526
FR13	UEMA03000012.1	12	840477	0.033361
FR13	UEMA03000013.1	13	338330	0.03307
FR13	UEMA03000014.1	14	334587	0.011249
FR13	UEMA03000015.1	15	273887	0.350325	supported
FR13	UEMA03000016.1	16	224111	0.107174
FR13	UEMA03000017.1	17	223742	0.053982
T3	chr1	chr1	6306421	0.013528
T3	chr2	chr2	8000189	0.005106
T3	chr3	chr3	7443971	0.0124
T3	chr4	chr4	5528746	0.006376
T3	chr5	chr5	4455022	0.009025
T3	chr6	chr6	6136143	0.00799
T3	chr7	chr7	3811612	0.006446
US71	UCNY03000001.1	1	6027169	0.011608
US71	UCNY03000002.1	2	5411197	0.008935
US71	UCNY03000003.1	3	4832082	0.010269
US71	UCNY03000004.1	4	4631023	0.010224
US71	UCNY03000005.1	5	2812411	0.010421
US71	UCNY03000006.1	6	2399432	0.018867
US71	UCNY03000007.1	7	2316373	0.007783
US71	UCNY03000008.1	8	2288591	0.008655
US71	UCNY03000009.1	9	2031907	0.004044
US71	UCNY03000010.1	10	1369890	0.020897
US71	UCNY03000011.1	11	1350202	0.004913
US71	UCNY03000012.1	12	987383	0.004612
US71	UCNY03000013.1	13	973985	0.012618
US71	UCNY03000014.1	14	845634	0.269745	supported	supported (Langner et al, 2021)
US71	UCNY03000015.1	15	732176	0.035052
US71	UCNY03000016.1	16	712538	0.022117
US71	UCNY03000017.1	17	704845	0.020807
US71	UCNY03000018.1	18	701029	0.01765
US71	UCNY03000019.1	19	558700	0.011882
US71	UCNY03000020.1	20	416813	0.026762
US71	UCNY03000021.1	21	385649	0.246011	supported	supported (Langner et al, 2021)
US71	UCNY03000022.1	22	303481	0.022179
US71	UCNY03000023.1	23	261967	0.015489
US71	UCNY03000024.1	24	245419	0.065885
US71	UCNY03000025.1	25	204081	0.01797
US71	UCNY03000026.1	26	190989	0.033854
US71	UCNY03000027.1	27	185806	0.241471	supported
US71	UCNY03000028.1	28	180965	0.317287	supported	supported (Langner et al, 2021)
US71	UCNY03000029.1	29	172022	0.399885	supported	supported (Langner et al, 2021)
US71	UCNY03000030.1	30	138855	0.237349	supported
US71	UCNY03000031.1	31	125236	0.200158	supported
US71	UCNY03000032.1	32	122218	0.107692
US71	UCNY03000033.1	33	108024	0.272227	supported

### Sheet: S7
Table S7. List of Illumina read datasets
strain_ID	strain	SRA_accession	collection_year
A_12.0.073	12.0.073	SRR14119009	2012
A_12.0.321	12.0.321	SRR14119007	2012
A_12.0.345	12.0.345	SRR6207178	2012
A_12.0.347	12.0.347	SRR14119006	2012
C_12.0.535i	12.0.535i	SRR14119005	2012
C_12.0.642i	12.0.642i	SRR6207182	2012
C_MG07	MG07	SRR3056609	2013
D_12.0.555i	12.0.555i	SRR6207183	2012
D_363	363	SRR6207175	2006
E_12.0.534i	12.0.534i	SRR6207180	2012
E_EI9411	EI9411	SRR11836441	1994
E_EI9604	EI9604	SRR11836442	1996
E_MG03	MG03	SRR3056584	2012
E_MG04	MG04	SRR3056585	2012
E_MG12	MG12	SRR3056614	2013
E_MZ5-1-6	MZ5-1-6	DRR079313	1976
L_LpKY97	LpKY-97-1	SRR11553671	1997
L_PY1	PY1	SRR14119015
L_PYB2	PYB2	SRR14119014
L_PYB3	PYB3	SRR14119013
L_TP2	TP2	DRR079312	1997
O_10100	10100	SRR7503877	2006
O_10880	10880	SRR14119011	2013
O_13FM-16-1	13FM-16-1	SRR6669189	2013
O_13FM-24-1	13FM-24-1	SRR6669190	2013
O_13FM-3-2	13FM-3-2	SRR6669187	2013
O_13FM-5-1	13FM-5-1	SRR6669188	2013
O_13FM-9-1	13FM-9-1	SRR6669193	2013
O_364	364	SRR14119029	2007
O_678	678	SRR14119017	2006
O_70-15	70-15	SRR654051
O_87.120.2	87.120.2	ERR2653637
O_AG0004	AG0004	ERR4832458
O_AG002	AG002	ERR4757123	2010
O_AG032	AG032	ERR4757125	2011
O_A-PH-38	A-PH-38	SRR12887208	1992
O_A-PH-71	A-PH-71	SRR12887196	1995
O_A-PHL-64	A-PHL-64	SRR12887187	1995
O_ARG-60	ARG-60	SRR12887188	2013
O_ARG-61	ARG-61	SRR12887189	2013
O_AV1-1-1	AV1-1-1	SRR6669194	2015
O_B157	B157	SRR1747212
O_BF17	BF17	ERR2660283	2013
O_BF32	BF32	ERR2660284	2013
O_BF48	BF48	ERR2660285	2013
O_BF5	BF5	ERR2660282	2013
O_BJ08-8	BJ08-8	SRR6669191	2011
O_BN0123	BN0123	ERR5060390	2012
O_BN0202	BN0202	ERR5060391	2010
O_BN0252	BN0252	ERR5060392	2010
O_BN0293	BN0293	ERR2660286	2011
O_CD0065	CD0065	ERR5060393	1983
O_CD0142	CD0142	ERR5060394	1989
O_CH0043	CH0043	ERR5060395	1991
O_CH0072	CH0072	ERR5060396	1994
O_CH0452	CH0452	ERR5060397	1994
O_CH0461	CH0461	ERR5060398	1994
O_CH1103	CH1103	ERR5060399	2009
O_CH1164	CH1164	ERR5060400	2009
O_CM0028	CM0028	ERR4832459
O_DB11-621	DB11-621	SRR6669195	2002
O_E-BRD-1-	E-BRD-1-	SRR12887195	2015
O_E-BRD-52	E-BRD-52	SRR12887202	2014
O_E-BRD-54	E-BRD-54	SRR12887201	2014
O_E-BRD-55	E-BRD-55	SRR12887200	2014
O_EG308	EG308	ERR2660275	1999
O_E-KYA-65	E-KYA-65	SRR12887197	2017
O_E-RWD-41	E-RWD-41	SRR12887207	2012
O_E-RWD-43	E-RWD-43	SRR12887206	2012
O_E-RWD-4-	E-RWD-4-	SRR12887191	2012
O_E-TZA-22-	E-TZA-22-	SRR12887182	2017
O_E-TZA-69	E-TZA-69	SRR12887183	2013
O_E-TZA-70	E-TZA-70	SRR12887178	2013
O_E-TZN-22	E-TZN-22	SRR12887213	2017
O_E-TZN-24	E-TZN-24	SRR12887212	2017
O_E-TZN-27	E-TZN-27	SRR12887211	2012
O_E-UGD-32	E-UGD-32	SRR12887210	2012
O_E-UGD-36	E-UGD-36	SRR12887209	2012
O_E-UGD-47	E-UGD-47	SRR12887205	2016
O_E-UGD-49	E-UGD-49	SRR12887204	2015
O_FJ0204804	FJ0204804	SRR6669196	2011
O_FJ11SH-527-1	FJ11SH-527-1	SRR6669217	2011
O_FJ12JN-084-3	FJ12JN-084-3	SRR6669215	2013
O_FJ2000-62A	FJ2000-62A	SRR6669221	2000
O_FJ2000-69A	FJ2000-69A	SRR6669222	2000
O_FJ2001-112B	FJ2001-112B	SRR6669219	2001
O_FJ2003-001A1	FJ2003-001A1	SRR6669220	2003
O_FJ2005113B	FJ2005113B	SRR6669223	2005
O_FJ2006-60A3	FJ2006-60A3	SRR6669224	2006
O_FJ43ZB15-68	FJ43ZB15-68	SRR6669182	1992
O_FJ72ZC7-77	FJ72ZC7-77	SRR6669181	1992
O_FJ78-JJ	FJ78-JJ	SRR6669180	1978
O_FJ81221ZB11-14	FJ81221ZB11-14	SRR6669179	1981
O_FJ81-JY	FJ81-JY	SRR6669186	1981
O_FJ81-MH	FJ81-MH	SRR6669185	1981
O_FJ81-SW	FJ81-SW	SRR6669184	1981
O_FJ81-ZP	FJ81-ZP	SRR6669183	1981
O_FJ86061ZE3-39	FJ86061ZE3-39	SRR6669178	1986
O_FJ86-CT	FJ86-CT	SRR6669177	1986
O_FJ95054B	FJ95054B	SRR6669201	1995
O_FJ95085AZB13-116	FJ95085AZB13-116	SRR6669202	1995
O_FJ98099	FJ98099	SRR6669203	1998
O_FJ99138	FJ99138	SRR6669204	1999
O_FJSH0703	FJSH0703	SRR6669197	2007
O_FR13	FR13	ERR748792	1988
O_GD-05-029b	GD-05-029b	SRR6669198	2005
O_GD06-53	GD06-53	SRR6669199	2006
O_GD08-2025	GD08-2025	SRR6669200	2008
O_Glhn3	Glhn3	ERR2653641	1990
O_Glhn4	Glhn4	ERR2653642	1990
O_GN0001	GN0001	ERR4832462
O_Guy11	Guy11	ERR2653643	1988
O_GY0040	GY0040	ERR4832463
O_H08-1a	H08-1a	SRR6227419	2015
O_H08-1c	H08-1c	SRR6227418	2015
O_HB-14	HB-14	SRR6669205	2009
O_HB-LTH18	HB-LTH18	SRR6669206	2009
O_HN-0812-3	HN-0812-3	SRR6669164	2008
O_HN10-1604	HN10-1604	SRR6669163	2010
O_HN-158	HN-158	SRR6669166	2009
O_IN0017	IN0017	ERR5060401	1987
O_IN0054	IN0054	ERR5060402	1994
O_IN0059	IN0059	ERR5060403	1992
O_IN0114	IN0114	ERR5060404	1997
O_IN0115	IN0115	ERR5060405	1997
O_IN0116	IN0116	ERR5060406	1997
O_IR00102	IR00102	ERR4832470
O_IR0013	IR0013	ERR4832464
O_IR0015	IR0015	ERR4832465
O_IR0083	IR0083	ERR4832466
O_IR0084	IR0084	ERR4832467
O_IR0088	IR0088	ERR4832468
O_IR0095	IR0095	ERR4832469
O_IT0010	IT0010	ERR4832471
O_JP0091	JP0091	ERR4832472
O_JS08-611	JS08-611	SRR6669165	2008
O_JS09-138	JS09-138	SRR6669160	2009
O_JS-10-6-1-2	JS-10-6-1-2	SRR6669159	2010
O_JUM1	JUM1	ERR2660287
O_JX-09Z116-1	JX-09Z116-1	SRR6669162	2009
O_JX10-102	JX10-102	SRR6669161	2010
O_JX11-141	JX11-141	SRR6669158	2011
O_KA1-3-1	KA1-3-1	SRR6669157	2015
O_KA2-1-1	KA2-1-1	SRR6669175	2015
O_KE002	KE002	ERR2660276	2013
O_KE016	KE016	ERR2660277	2013
O_KE017	KE017	ERR2660278	2013
O_KE019	KE019	ERR2660279	2013
O_KE021	KE021	ERR2660280	2013
O_KE029	KE029	ERR2660281	2013
O_KE041	KE041	ERR2660288	2013
O_KE255	KE255	ERR2660290	2014
O_KE332	KE332	ERR2660298	2014
O_KE415	KE415	ERR2660299	2014
O_KE443	KE443	ERR2660300	2014
O_KE473	KE473	ERR2660301	2014
O_KE491	KE491	ERR2660302	2014
O_MG01	MG01	SRR1745845	2011
O_MG02	MG02	SRR3056583	2011
O_MG10	MG10	SRR3056613	2011
O_ML0060	ML0060	ERR4832473
O_ML0062	ML0062	ERR5060407	2009
O_NG0012	NG0012	ERR5060408	2009
O_NG0054	NG0054	ERR5060409	2009
O_NG0110	NG0110	ERR2660292	2010
O_NG0135	NG0135	ERR2660293	2009
O_NG0153	NG0153	ERR2660294	2009
O_NGO104	NGO104	ERR2660291	2010
O_Nich-2-3-2	Nich-2-3-2	SRR6669176	2014
O_Nich-2-7-4	Nich-2-7-4	SRR6669173	2014
O_Sar-2-20-1	Sar-2-20-1	SRR6669174	2013
O_SC-10-120-65-2	SC-10-120-65-2	SRR6669172	2010
O_SC-10-25-44-1	SC-10-25-44-1	SRR6669169	2010
O_TG0004	TG0004	ERR5060410	2012
O_TG0032	TG0032	ERR5060411	2012
O_TG004	TG004	ERR2660295	2012
O_TN0001	TN0001	ERR5060412	2013
O_TN0002	TN0002	ERR5060413	2013
O_TN0050	TN0050	ERR4832474
O_TN0057	TN0057	ERR5060414	2013
O_TN0090	TN0090	ERR5060415	2013
O_TR0025	TR0025	ERR4832475
O_TW-1-1-1-B-1	TW-1-1-1-B-1	SRR6669170	2005
O_TW-12CY-TB1-2	TW-12CY-TB1-2	SRR6669167	2012
O_TW-12HL-DF1-2	TW-12HL-DF1-2	SRR6669168	2012
O_TW-12HL-YL2-1	TW-12HL-YL2-1	SRR6669144	2012
O_TW-12TD-RH1-1	TW-12TD-RH1-1	SRR6669143	2012
O_TW-12TN-HB2-2	TW-12TN-HB2-2	SRR6669142	2012
O_TW-12YL-DL3-2	TW-12YL-DL3-2	SRR6669141	2012
O_TW-12YL-DP1-1	TW-12YL-DP1-1	SRR6669140	2012
O_TW-12YL-TT4-1	TW-12YL-TT4-1	SRR6669139	2012
O_TW-2-7-2-A-1	TW-2-7-2-A-1	SRR6669138	2005
O_TW-6-2-2-B-1	TW-6-2-2-B-1	SRR6669137	2005
O_TW-6-43-1	TW-6-43-1	SRR6669146	2005
O_TW-CYBP1-3	TW-CYBP1-3	SRR6669145	2011
O_TW-PT1-1	TW-PT1-1	SRR6669147	2011
O_TW-PT3-1	TW-PT3-1	SRR6669148	2011
O_TW-PT6-1	TW-PT6-1	SRR6669149	2011
O_TW-TN4-2	TW-TN4-2	SRR6669150	2011
O_TZ090	TZ090	ERR2660296	2013
O_UG08	UG08	ERR2660297	2013
O_US0041	US0041	ERR5060416	1985
O_US0064	US0064	ERR4832476
O_V0104	V0104	ERR2653649	1987
O_V0108	V0108	ERR2653650	1964
O_V0113	V0113	ERR2653651	1967
O_YN07205e	YN07205e	SRR6669152	2007
O_YN072310	YN072310	SRR6669153	2007
O_YN072311	YN072311	SRR6669154	2007
O_YN072313	YN072313	SRR6669155	2007
O_YN08181e	YN08181e	SRR6669156	2008
O_YN08182c	YN08182c	SRR6669208	2008
O_YN126311	YN126311	SRR6669207	2012
O_YN126441	YN126441	SRR6669210	2012
O_YN8773-19	YN8773-19	SRR6669209	1987
O_YN8773R-27	YN8773R-27	SRR6669212	1987
O_ZJ00-10	ZJ00-10	SRR6669211	2000
O_ZJ08-41	ZJ08-41	SRR6669214	2008
O_ZJ2011-7-1	ZJ2011-7-1	SRR6669213	2011
S_MG05	MG05	SRR3056608	2012
S_MG08	MG08	SRR3056611	2012
S_SV9610	SV9610	SRR11836446	1996
S_SV9623	SV9623	SRR11836445	1996
T_032i	032i	SRR3624698	2012
T_053i	053i	SRR3624700	2012
T_117	117	SRR3624701	2012
T_12.1.014	12.1.014	SRR14119027	2012
T_12.1.037	12.1.037	SRR14119026	2012
T_12.1.078	12.1.078	SRR14119025	2012
T_12.1.181	12.1.181	SRR14119024	2012
T_12.1.205	12.1.205	SRR14119023	2012
T_12.1.217	12.1.217	SRR14119022	2012
T_12.1.225	12.1.225	SRR14119021	2012
T_12.1.234	12.1.234	SRR14119020	2012
T_12.1.241	12.1.241	SRR14119019	2012
T_12.1.291	12.1.291	SRR14119018	2012
T_127	127	SRR3624702	2012
T_169	169	SRR3624703	2012
T_204	204	SRR3624705	2012
T_205	205	SRR3624706	2012
T_37	37	SRR3624699	2012
T_B2	B2	SRR25528376	2011
T_B71	B71	SRR6232156	2012
T_P3	P3	SRR25528372	2012
T_Py221	Py221	SRR25528371	2007
T_Py5020	Py5020	SRR25528370	2005
T_T25	T25	SRR25528369	1988
T_T3-2	T3-2	SRR25528368	1986
U_12.0.007i	12.0.007i	SRR6207174	2012
U_12.0.009i	12.0.009i	SRR6207177	2012
U_12.0.012i	12.0.012i	SRR6207176	2012
U_12.0.368	12.0.368	SRR6207181	2012
